# Improving imputation quality in BEAGLE for crop and livestock data

**DOI:** 10.1101/577338

**Authors:** T. Pook, M. Mayer, J. Geibel, S. Weigend, D. Cavero, C.C. Schoen, H. Simianer

**Author notes:** T. Pook; University of Goettingen, Department of Animal Sciences, Center for Integrated Breeding Research, Animal Breeding and Genetics Group, Albrecht-Thaer-Weg 3, 37075 Goettingen, Germany.

## Abstract

Imputation is one of the key steps in the preprocessing and quality control protocol of any genetic study. Most imputation algorithms were originally developed for the use in human genetics and thus are optimized for a high level of genetic diversity. Different versions of BEAGLE were evaluated on genetic datasets of doubled haploids of two European maize landraces, a commercial breeding line and a diversity panel in chicken, respectively, with different levels of genetic diversity and structure which can be taken into account in BEAGLE by parameter tuning. Especially for phasing BEAGLE 5.0 outperformed the newest version (5.1) which in turn also lead to improved imputation. Earlier versions were far more dependent on the adaption of parameters in all our tests. For all versions, the parameter ne (effective population size) had a major effect on the error rate for imputation of ungenotyped markers, reducing error rates by up to 98.5%. Further improvement was obtained by tuning of the parameters affecting the structure of the haplotype cluster that is used to initialize the underlying Hidden Markov Model of BEAGLE. The number of markers with extremely high error rates for the maize datasets were more than halved by the use of a flint reference genome (F7, PE0075 etc.) instead of the commonly used B73. On average, error rates for imputation of ungenotyped markers were reduced by 8.5% by excluding genetically distant individuals from the reference panel for the chicken diversity panel. To optimize imputation accuracy one has to find a balance between representing as much of the genetic diversity as possible while avoiding the introduction of noise by including genetically distant individuals.
