## Supplementary material for "Improving imputation quality in BEAGLE for crop and livestock data": TableS1

Parameter,"default","range tested","best","overall impact"
BEAGLE 5.1 ," - "," - "," default (0.774%) "," - "
ne ," 1,000,000 "," 1 - 1,000,000 "," 100 (0.282%) "," Figure S46 "
err ," 0.00043 "," 0.01 - 0.00001 "," 0.001 (0.280%) "," Figure S48 "
window ," 40 "," 5 - 200 "," 10 (0.260%) "," Figure S50 "
burnin ," 6 "," 2 - 50 "," 50 (0.282%) "," Figure S52 "
iterations ," 12 "," 2 - 50 "," 50 (0.282%) "," Figure S54 "
phase-states ," 280 "," 100* - 1,000 "," default "," Figure S57 "
imp-states ," 1,600 "," 100 - 5,000 "," default "," Figure S59 "
imp-segment ," 6 "," 2 - 100 "," 20 (0.282%) "," Figure S61 "
imp-step ," 0.1 "," 0.01 - 5* "," 5 (0.270%) "," FigureS62 "
imp-nsteps ," 7 "," 1 - 50 "," 50 (0.282%) "," Figure S63 "
cluster ," 0.005 "," 0.1 - 0.0001 "," default "," Figure S65 "
BEAGLE 5.0 ," - "," - "," default (0.774%) "," - "
ne ," 1,000,000 "," 1 - 1,000,000 "," 300 (0.280%) "," Figure 5 "
err ," 0.0001 "," 0.01 - 0.00001 "," 0.005 (0.276%) "," Figure S47 "
window ," 40 "," 5 - 200 "," 10 (0.267%) "," Figure S49 "
burnin ," 6 "," 2 - 50 "," 50 (0.279%) "," Figure S51 "
iterations ," 12 "," 2 - 50 "," 50 (0.279%) "," Figure S53 "
phase-segment ," 4 "," 1-10* "," 10 (0.279%) "," Figure S55"
phase-states ," 280 "," 100* - 1,000 "," 500 (0.280%) "," Figure S56 "
imp-states ," 1,600 "," 100 - 5,000 "," 1,000 (0.278%) "," Figure S58 "
imp-segment ," 6 "," 2 - 100 "," 20 (0.280%) "," Figure S60 "
cluster ," 0.005 "," 0.1 - 0.0001 "," default "," Figure S64 "
BEAGLE 4.1 ," - "," - "," default (0.955%) "," - "
ne ," 1,000,000 "," 1 - 1,000,000 "," 30,000 (0.277%) "," Figure S66 "
modelscale ," 0.8 "," 0.5 - 5 "," 1.5 (0.276%) "," Figure S67 "
niterations ," 5 "," 0 - 25 "," 50 (0.276%) "," Figure S68 "
BEAGLE 4.0 ," - "," - "," default (0.286%) "," - "
buildwindow ," 1,200 "," 1 - 2,500 "," default "," Figure S69 "
singlescale ," 0.8 "," 0.5 - 5 "," 1.25 (0,281%) "," Figure S70 "
nsamples ," 4 "," 1 - 25 "," 25 (0.276%) "," Figure S71 "
burnin-its ," 5 "," 2 - 50 "," 50 (0.282%) "," Figure S72 "
phase-its ," 5 "," 2 - 50 "," 50 (0.278%) "," Figure S73 "
impute-its ," 5 "," 2 - 50 "," 50 (0.268%) "," Figure S74 "
