## Supplementary material for "Improving imputation quality in BEAGLE for crop and livestock data": TableS2

Parameter,"default","range tested","best","overall impact"
BEAGLE 5.1 ," - "," - "," default (3.399%) "," - "
ne ," 1,000,000 "," 1 - 1,000,000 "," 300 (2.572%) "," Figure S46 "
err ," 0.00043 "," 0.01 - 0.00001 "," 0.001 (2.542%) "," Figure S48 "
window ," 40 "," 5 - 200 "," 5 (2.543%) "," Figure S50 "
burnin ," 6 "," 2 - 50 "," 50 (2.568%) "," Figure S52 "
iterations ," 12 "," 2 - 50 "," 50 (2.549%) "," Figure S54 "
phase-states ," 280 "," 10* - 1,000 "," 1'000 (2.552%) "," Figure S57 "
imp-states ," 1,600 "," 100 - 5,000 "," 250 (2.552%) "," Figure S59 "
imp-segment ," 6 "," 2 - 100 "," 50 (2.542%) "," Figure S61 "
imp-step ," 0.1 "," 0.005 - 5 "," 0.01 (2.550%) "," Figure S62 "
imp-nsteps ," 7 "," 1 - 50 "," 2 (2.569%) "," Figure S63 "
cluster ," 0.005 "," 0.1 - 0.0001 "," default "," Figure S65 "
BEAGLE 5.0 ," - "," - "," default (3.313%) "," - "
ne ," 1,000,000 "," 1 - 1,000,000 "," 3,000 (2.484%) "," Figure 5 "
err ," 0.0001 "," 0.01 - 0.00001 "," 0.005 (2.454%) "," Figure S47 "
window ," 40 "," 10 - 200 "," 10 (2.479%) "," Figure S49 "
burnin ," 6 "," 2 - 50 "," 50 (2.464%) "," Figure S51 "
iterations ," 12 "," 2 - 50 "," 50 (2.472%) "," Figure S53 "
phase-segment ," 4 "," 1-10* "," 10 (2.457%) "," Figure S55"
phase-states ," 280 "," 10* - 1,000 "," 100 (2.475%) "," Figure S56 "
imp-states ," 1,600 "," 100 - 5,000 "," 250 (2.483%) "," Figure S58 "
imp-segment ," 6 "," 2 - 100 "," 50 (2.471%) "," Figure S60 "
cluster ," 0.005 "," 0.1 - 0.0001 "," default "," FigureS64 "
BEAGLE 4.1 ," - "," - "," default (3.695%) "," - "
ne ," 1,000,000 "," 1 - 1,000,000 "," 1,000 (2.722%) "," Figure S66 "
modelscale ," 0.8 "," 0.5 - 5 "," default "," Figure S67 "
niterations ," 5 "," 0 - 50 "," 50 (2.592%) "," Figure 68 "
BEAGLE 4.0 ," - "," - "," default (4.207%) "," - "
buildwindow ," 1,200 "," 1 - 2,500 "," 50 (3.962%) "," Figure S69 "
singlescale ," 0.8 "," 0.5 - 5 "," default "," Figure S70 "
nsamples ," 4 "," 1 - 25 "," 25 (3.892%) "," Figure S71 "
burnin-its ," 5 "," 2 - 50 "," 50 (4.169%) "," Figure S72 "
phase-its ," 5 "," 2 - 50 "," 50 (3.928%) "," Figure S73 "
impute-its ," 5 "," 2 - 50 "," 50 (3.820%) "," Figure S74 "
