## Supplementary material for "Improving imputation quality in BEAGLE for crop and livestock data": TableS3

Parameter	default	range tested	best
BEAGLE 5.1	-	-	default (5,756)
ne	1,000,000	1 - 1,000,000	1 (8,171)
err	0.0001	0.001 - 0.00001	0.0005 (5'768)
window	40	10 - 1,000	200 (6,147)
burnin	6	2 - 50	default
iterations	12	2 - 40	40 (5,938)
phase-states	280	100 - 10,000	10,000 (6,227)
imp-states, imp-segment, cluster, imp-step, imp-nsteps	1,600, 6, 0.005, 0.1, 7	-	only impacts UM imputation
BEAGLE 5.0	-	-	default (6,141)
ne	1,000,000	1 - 1,000,000	10,000 (9,008)
err	0.0001	0.001 - 0.00001	0.005 (6,203)
window	40	10 - 200	default
burnin	6	2 - 50	2 (6,412)
iterations	12	2 - 40	40 (6,239)
phase-segment	4	1 - 10	10 (6,805)
phase-states	280	100 - 1,000	1000 (7,456)
imp-states, imp-segment, cluster	1,600, 6, 0.005	-	only impacts UM imputation
BEAGLE 4.1	-	-	default (5,876)
niterations	5	0 - 50	50 (6,651)
modelscale	0.8	0.5 - 5	1.25 (10,643)
ne	1,000,000	1 - 1,000,000	-
BEAGLE 4.0	-	-	default (2,466)
buildwindow	1,200	1 - 2,500	2,500 (2,588)
singlescale	0.8	0.5 - 5	1.25 (3,624)
nsamples	4	1 - 50	50 (4,392)
burnin-its	5	2 - 50	50 (3,082)
phase-its	5	2 - 50	25 (2,644)
impute-its	5	2 - 50	50 (3,228)
