## Supplementary material for "Improving imputation quality in BEAGLE for crop and livestock data": TableS4

Reference genome	F7	EP1	DK105	PE0075
Overlapping markers to B73v4	357757	357191	353834	352514
Critical markers using this map	96	118	114	107
Critical markers when using B73v4	239	236	233	233
Relative change in error rate	-6.94%	-0.98%	-3.84%	-1.90%
