## Supplementary material for "Improving imputation quality in BEAGLE for crop and livestock data": TableS5

Chromosom	SNP-name	bp	Reference Genome
1	AX-91397711	2	B73
1	AX-90649772	402991	B73
1	AX-90650766	3977720	B73
1	AX-91840345	4663081	B73
1	AX-91454555	6073541	B73
1	AX-90652208	8922123	B73
1	AX-90653084	12373946	B73
1	AX-91374099	12378316	B73
1	AX-90569170	12378414	B73
1	AX-90653093	12388420	B73
1	AX-90657512	28059046	B73
1	AX-91458597	28059557	B73
1	AX-90657531	28073481	B73
1	AX-90675627	97417892	B73
1	AX-90675618	97419093	B73
1	AX-91471029	97454127	B73
1	AX-90675652	97482791	B73
1	AX-90530048	102363009	B73
1	AX-90530049	102363076	B73
1	AX-90676791	102363208	B73
1	AX-90676794	102363555	B73
1	AX-91471886	102374022	B73
1	AX-91483940	166428190	B73
1	AX-90693142	166436404	B73
1	AX-91483949	166436627	B73
1	AX-90531030	166437420	B73
1	AX-90693190	166509990	B73
1	AX-90694548	171835111	B73
1	AX-90694559	171835503	B73
1	AX-90694560	171835670	B73
1	AX-91485027	171835810	B73
1	AX-90918983	171884022	B73
1	AX-90619651	192063436	B73
1	AX-90531423	192064071	B73
1	AX-91488431	192088539	B73
1	AX-90699285	192088721	B73
1	AX-90699301	192261127	B73
1	AX-91488447	192268651	B73
1	AX-91425016	198140524	B73
1	AX-90620946	198140575	B73
1	AX-90975375	198157625	B73
1	AX-91680173	198157721	B73
1	AX-91394138	198159139	B73
1	AX-90975387	198159285	B73
1	AX-90702540	205095338	B73
1	AX-91491533	209784654	B73
1	AX-91491526	209785050	B73
1	AX-91491528	209785770	B73
1	AX-90703683	209785824	B73
1	AX-91491529	209785910	B73
1	AX-91491551	209831527	B73
1	AX-90711087	237281011	B73
1	AX-91496647	237300469	B73
1	AX-90711118	237405008	B73
1	AX-90711115	237405136	B73
1	AX-91498853	249096475	B73
1	AX-90714275	249097588	B73
1	AX-91498847	249097897	B73
1	AX-90714265	249102328	B73
1	AX-90716532	257775624	B73
1	AX-91208784	305754164	B73
2	AX-90731143	4173864	B73
2	AX-91374694	4668082	B73
2	AX-91444885	6152565	B73
2	AX-90561978	9095585	B73
2	AX-90735675	21265658	B73
2	AX-90735788	21687496	B73
2	AX-90748591	70133959	B73
2	AX-91525846	91223395	B73
2	AX-91525856	91228108	B73
2	AX-91525855	91228701	B73
2	AX-91525869	91248141	B73
2	AX-91339349	91290497	B73
2	AX-91525865	91290524	B73
2	AX-90759852	115411794	B73
2	AX-91530304	115411807	B73
2	AX-90759862	115411960	B73
2	AX-91530313	115412423	B73
2	AX-91530311	115412881	B73
2	AX-90759867	115432726	B73
2	AX-91530365	115650720	B73
2	AX-91530369	115652813	B73
2	AX-90535385	147347305	B73
2	AX-90768055	147348611	B73
2	AX-90775320	175604166	B73
2	AX-90775321	175604504	B73
2	AX-90775317	175604624	B73
2	AX-90775303	175605506	B73
2	AX-90775310	175605672	B73
2	AX-90775318	175608328	B73
2	AX-90778524	187912272	B73
2	AX-91543664	187916648	B73
2	AX-90778540	187916698	B73
2	AX-90778530	187917970	B73
2	AX-90778534	187930720	B73
2	AX-91422892	244408653	B73
2	AX-90793550	244408777	B73
2	AX-91452921	244409180	B73
2	AX-91425170	244409408	B73
3	AX-90536823	1468458	B73
3	AX-91554138	2457172	B73
3	AX-90794847	3144140	B73
3	AX-90795347	5051886	B73
3	AX-91341759	6123622	B73
3	AX-91341825	11852375	B73
3	AX-91405111	16735917	B73
3	AX-90801023	26931431	B73
3	AX-90801018	26937370	B73
3	AX-90846047	26979169	B73
3	AX-91590755	26979374	B73
3	AX-91562180	46751051	B73
3	AX-91562166	46772699	B73
3	AX-90806110	46772879	B73
3	AX-91566103	67757121	B73
3	AX-91566102	67790773	B73
3	AX-91836949	67844902	B73
3	AX-91199149	67865929	B73
3	AX-90814698	80229779	B73
3	AX-91568502	80289164	B73
3	AX-90815781	84660077	B73
3	AX-91848121	89081673	B73
3	AX-90620530	89083326	B73
3	AX-90819430	100240585	B73
3	AX-91343085	100240641	B73
3	AX-90819417	100240929	B73
3	AX-91582797	157574846	B73
3	AX-91582798	157574885	B73
3	AX-91582819	157658954	B73
3	AX-90835959	164750195	B73
3	AX-90835960	164750652	B73
3	AX-91584091	164773780	B73
3	AX-91584086	164773902	B73
3	AX-90835971	164775280	B73
3	AX-90835991	166041662	B73
3	AX-91403178	169440060	B73
3	AX-91397750	169440367	B73
3	AX-91344342	169440503	B73
3	AX-91584709	169447228	B73
3	AX-90842894	191638719	B73
3	AX-90844556	197409762	B73
3	AX-90850185	217468500	B73
3	AX-90850168	217469321	B73
3	AX-90850175	217471814	B73
3	AX-91593442	217473364	B73
4	AX-91597115	1767853	B73
4	AX-90855965	2743259	B73
4	AX-91404580	3834627	B73
4	AX-90856537	4826562	B73
4	AX-90858433	11676446	B73
4	AX-90865674	38972448	B73
4	AX-91434463	52075332	B73
4	AX-91388151	52075374	B73
4	AX-90873310	68335206	B73
4	AX-90873314	68339766	B73
4	AX-90875870	78023871	B73
4	AX-90875856	78033959	B73
4	AX-91617141	112225180	B73
4	AX-90884106	112348669	B73
4	AX-90834432	114480252	B73
4	AX-90892021	141193039	B73
4	AX-91045726	141225583	B73
4	AX-91219892	152565983	B73
4	AX-90542864	152567715	B73
4	AX-91409288	178525633	B73
4	AX-91398704	178525714	B73
4	AX-90901666	178531104	B73
4	AX-91630433	183825114	B73
4	AX-90903188	183825868	B73
4	AX-90903185	183826091	B73
4	AX-91608957	183880571	B73
4	AX-90543601	194541090	B73
4	AX-91348494	194541162	B73
4	AX-91632112	194549312	B73
4	AX-90918937	241719500	B73
5	AX-90921426	3403900	B73
5	AX-91642556	3539430	B73
5	AX-90923143	9977441	B73
5	AX-90620272	15971248	B73
5	AX-90645966	16108686	B73
5	AX-90928623	29697500	B73
5	AX-90928625	29697646	B73
5	AX-90932257	43500221	B73
5	AX-90932233	43563329	B73
5	AX-90944390	91777527	B73
5	AX-90944411	91778418	B73
5	AX-90944392	91779403	B73
5	AX-90944391	91779729	B73
5	AX-90944409	91779847	B73
5	AX-90944408	91780260	B73
5	AX-91658184	91780340	B73
5	AX-90944398	91781718	B73
5	AX-91658193	91857827	B73
5	AX-90591360	134796449	B73
5	AX-91666073	134797793	B73
5	AX-90955096	134798596	B73
5	AX-90955097	134798656	B73
5	AX-91672514	170877203	B73
5	AX-90547096	170916811	B73
5	AX-90964208	170917520	B73
5	AX-91672531	170918726	B73
5	AX-90964198	170959128	B73
5	AX-91672526	170959176	B73
5	AX-90964207	170959876	B73
5	AX-90972656	204177875	B73
5	AX-91855117	204179326	B73
5	AX-90972657	204179871	B73
5	AX-91678373	204180028	B73
6	AX-90985563	34096528	B73
6	AX-91687184	34222106	B73
6	AX-90987666	43086025	B73
6	AX-90987853	43776655	B73
6	AX-90987997	44290905	B73
6	AX-90988268	45356100	B73
6	AX-90548981	80708370	B73
6	AX-90996984	80728488	B73
6	AX-91838595	89928691	B73
6	AX-91000279	93883056	B73
6	AX-91385657	105404222	B73
6	AX-91403864	105515132	B73
6	AX-91003949	108629865	B73
6	AX-91444089	108656040	B73
6	AX-91009641	129535161	B73
6	AX-91707373	145540875	B73
6	AX-91014197	145585304	B73
7	AX-91713182	2896826	B73
7	AX-91023524	5455388	B73
7	AX-91024486	9056949	B73
7	AX-91717649	28404838	B73
7	AX-91356396	91467624	B73
7	AX-91049728	110289748	B73
7	AX-91732613	110371704	B73
7	AX-91117259	110508536	B73
7	AX-90552053	119728515	B73
7	AX-91734248	119793594	B73
7	AX-91052014	119793870	B73
7	AX-91734238	119794155	B73
7	AX-91357252	137740342	B73
7	AX-90635845	137740614	B73
7	AX-91737396	137740712	B73
7	AX-91737397	137743620	B73
7	AX-91737409	137821068	B73
8	AX-91746079	3997309	B73
8	AX-91424275	6175204	B73
8	AX-91839253	24719650	B73
8	AX-91075021	25048474	B73
8	AX-91752227	38752298	B73
8	AX-91772650	39793099	B73
8	AX-91079716	44439506	B73
8	AX-91079973	45614690	B73
8	AX-91753531	45656633	B73
8	AX-91754055	48523196	B73
8	AX-91081272	50229048	B73
8	AX-91755778	57643232	B73
8	AX-91088439	79836927	B73
8	AX-91089980	85909390	B73
8	AX-90554353	86458474	B73
8	AX-91761513	88933690	B73
8	AX-90554708	107884843	B73
8	AX-91110393	162953505	B73
8	AX-91543442	163071976	B73
8	AX-91543444	163076034	B73
8	AX-90778232	163076215	B73
9	AX-91779165	4902660	B73
9	AX-91116917	4902993	B73
9	AX-91784371	35394335	B73
9	AX-91784360	35395405	B73
9	AX-91124689	35398912	B73
9	AX-91435424	39938658	B73
9	AX-91447331	39938935	B73
9	AX-90635003	39940113	B73
9	AX-91795054	92836353	B73
9	AX-91143342	109894077	B73
9	AX-91143326	109898459	B73
9	AX-91147121	122521350	B73
9	AX-91800824	122521637	B73
9	AX-91800835	122522210	B73
9	AX-91800842	122523980	B73
9	AX-91147133	122524191	B73
9	AX-91800828	122524399	B73
9	AX-91148494	127645002	B73
9	AX-91148491	127645134	B73
10	AX-91157705	1515240	B73
10	AX-91363402	2754874	B73
10	AX-91167274	41091296	B73
10	AX-91167288	41200758	B73
10	AX-91814501	41249461	B73
10	AX-90559247	41257974	B73
10	AX-91833943	145795386	B73
10	AX-91195253	145799077	B73
10	AX-91433480	147815193	B73
10	AX-90581909	147815600	B73
10	AX-91834303	147816210	B73
10	AX-90561200	149396420	B73
1	AX-90649772	423485	F7
1	AX-90650766	4981222	F7
1	AX-90652221	11831803	F7
1	AX-90652208	11832997	F7
1	AX-90653521	17109742	F7
1	AX-90653540	17110776	F7
1	AX-90689662	167709908	F7
1	AX-91481395	167711452	F7
1	AX-90689647	167711572	F7
1	AX-91523343	167732305	F7
1	AX-91498853	270347288	F7
1	AX-91337220	270347488	F7
1	AX-90714275	270348415	F7
1	AX-91498847	270348724	F7
1	AX-90716532	279813471	F7
2	AX-90561978	9920892	F7
2	AX-90958530	21942427	F7
2	AX-90735675	23153617	F7
2	AX-91519422	62235684	F7
3	AX-90536823	3222161	F7
3	AX-90794847	5274180	F7
3	AX-90795347	7150721	F7
3	AX-90795537	7717873	F7
3	AX-91341759	8144389	F7
3	AX-90536915	12500016	F7
3	AX-90814053	83877074	F7
3	AX-90814056	83877187	F7
3	AX-90818510	99760739	F7
3	AX-90818527	99762080	F7
3	AX-90819417	103277311	F7
3	AX-91582797	169266089	F7
3	AX-91582798	169266178	F7
4	AX-91404580	2936085	F7
4	AX-91408991	53821170	F7
4	AX-91434463	55693452	F7
4	AX-91388151	55693494	F7
4	AX-90875870	84197650	F7
4	AX-90875856	84219929	F7
4	AX-90894778	162777197	F7
4	AX-91564467	162777569	F7
4	AX-90896288	170144995	F7
4	AX-90910909	229803083	F7
4	AX-91852317	229817915	F7
4	AX-90910952	229823059	F7
5	AX-91642404	2797661	F7
5	AX-90921426	3304071	F7
5	AX-90923138	10199282	F7
5	AX-90923209	10366201	F7
5	AX-90923261	10387740	F7
5	AX-91645308	20054567	F7
5	AX-90928625	31332035	F7
5	AX-90932239	46802477	F7
5	AX-90932257	46803159	F7
5	AX-91661587	116258301	F7
5	AX-90591360	142914786	F7
5	AX-91666073	142916128	F7
5	AX-90955096	142916931	F7
5	AX-91666065	142917164	F7
6	AX-90978529	1898024	F7
6	AX-90987853	42469358	F7
6	AX-90988268	44328575	F7
6	AX-91000279	93605412	F7
6	AX-91698763	99713815	F7
6	AX-91796078	102858323	F7
6	AX-91385657	105417772	F7
6	AX-91403864	105588374	F7
6	AX-91564608	112054114	F7
6	AX-91704371	132660690	F7
6	AX-91014197	150060514	F7
6	AX-91019671	170653665	F7
6	AX-91019656	170654122	F7
6	AX-91019663	170655893	F7
6	AX-91013926	170656008	F7
6	AX-91393426	173078916	F7
6	AX-91439509	173079887	F7
6	AX-91021014	175868650	F7
7	AX-91040537	76979080	F7
7	AX-90629944	189671946	F7
7	AX-91067943	189672365	F7
7	AX-90632015	189673917	F7
7	AX-91067944	189675416	F7
8	AX-91746371	6669331	F7
8	AX-91358006	8632570	F7
8	AX-91839253	28243083	F7
8	AX-91079973	49352334	F7
8	AX-91753531	49390737	F7
8	AX-91754783	56629932	F7
8	AX-91081733	57057227	F7
8	AX-91081754	57126716	F7
8	AX-91081925	58044954	F7
8	AX-91082124	59095924	F7
8	AX-90704740	101952947	F7
8	AX-90554708	114659278	F7
9	AX-91116116	3652029	F7
9	AX-91116919	6144532	F7
9	AX-91779165	6147771	F7
9	AX-91116917	6148105	F7
9	AX-91118042	10777996	F7
9	AX-91784371	39771177	F7
9	AX-91784360	39772247	F7
9	AX-91124689	39775755	F7
9	AX-91138650	99836540	F7
9	AX-91148445	139554968	F7
10	AX-91157393	822656	F7
10	AX-90605430	17059629	F7
10	AX-91834307	157038672	F7
10	AX-90525780	157039578	F7
10	AX-91834303	157077520	F7
10	AX-90615884	157078223	F7
1	AX-91344907	11298698	EP1
1	AX-91216732	11298709	EP1
1	AX-90540017	11299148	EP1
1	AX-90710431	257285019	EP1
1	AX-91496211	257285084	EP1
1	AX-91439333	257286849	EP1
1	AX-91425503	257286962	EP1
1	AX-91496191	257287147	EP1
1	AX-91496193	257291106	EP1
1	AX-91731952	257383750	EP1
1	AX-91498853	273222160	EP1
1	AX-91337220	273222360	EP1
1	AX-90714275	273223438	EP1
1	AX-91498847	273223747	EP1
1	AX-90716508	282222012	EP1
2	AX-90775554	1	EP1
2	AX-90731143	4947486	EP1
2	AX-90998425	5206924	EP1
2	AX-90561978	10384688	EP1
2	AX-91761513	20079130	EP1
2	AX-90735675	24913620	EP1
3	AX-90536823	3094240	EP1
3	AX-90794847	4877743	EP1
3	AX-90795347	6851815	EP1
3	AX-91549099	8978262	EP1
3	AX-90818510	105329181	EP1
3	AX-90818527	105330522	EP1
3	AX-91572072	108841774	EP1
3	AX-90819417	108841820	EP1
3	AX-90620097	117503733	EP1
3	AX-91648168	141768359	EP1
3	AX-91582797	173151129	EP1
3	AX-91582798	173151168	EP1
3	AX-91582819	173235516	EP1
4	AX-91597115	1990875	EP1
4	AX-91404580	3733596	EP1
4	AX-90858433	13119124	EP1
4	AX-91373922	18499852	EP1
4	AX-90542097	101616448	EP1
4	AX-91564608	107050899	EP1
4	AX-91617141	122851082	EP1
4	AX-90884106	122986651	EP1
4	AX-90894778	165534349	EP1
4	AX-91564467	165534721	EP1
4	AX-90583348	225124071	EP1
4	AX-90908220	225124126	EP1
4	AX-90908219	225126649	EP1
4	AX-90802615	225126678	EP1
5	AX-91642404	3086608	EP1
5	AX-90921426	3962612	EP1
5	AX-90552376	14046663	EP1
5	AX-90928625	32937006	EP1
5	AX-90932256	48423897	EP1
5	AX-90932233	48508813	EP1
5	AX-91350062	48509045	EP1
5	AX-90955083	146898316	EP1
5	AX-91666073	146900328	EP1
5	AX-90955096	146901131	EP1
5	AX-90955097	146901191	EP1
5	AX-90969096	207116927	EP1
5	AX-90969136	207231582	EP1
5	AX-90969142	207269851	EP1
5	AX-91676042	207270428	EP1
5	AX-90969141	207272844	EP1
5	AX-90969138	207273481	EP1
5	AX-90972199	226259864	EP1
5	AX-91678059	226259868	EP1
5	AX-90972240	226260952	EP1
5	AX-91678081	226261110	EP1
5	AX-90972228	226261120	EP1
6	AX-90980069	4144804	EP1
6	AX-90988268	47975401	EP1
6	AX-91353358	48229173	EP1
6	AX-90649663	48264431	EP1
6	AX-91377601	48264650	EP1
6	AX-91529502	75379223	EP1
6	AX-91000279	99675481	EP1
6	AX-91385657	111488250	EP1
6	AX-91403864	111676970	EP1
6	AX-91014197	156849889	EP1
7	AX-91488447	22323172	EP1
8	AX-91634206	4324250	EP1
8	AX-91072034	14224969	EP1
8	AX-91839253	28579320	EP1
8	AX-91079973	49622646	EP1
8	AX-91753531	49660534	EP1
8	AX-91088439	85435949	EP1
8	AX-90554708	114236048	EP1
9	AX-91116116	3764291	EP1
9	AX-91778723	4426364	EP1
9	AX-91412626	22644607	EP1
9	AX-91120532	22644706	EP1
9	AX-91784371	41119973	EP1
9	AX-91124689	41124550	EP1
9	AX-91124703	41125365	EP1
9	AX-91795045	103619513	EP1
9	AX-91798375	122465319	EP1
9	AX-91143326	122469513	EP1
9	AX-91143340	122470236	EP1
9	AX-91798367	122471422	EP1
9	AX-91148494	143552719	EP1
9	AX-91148491	143552851	EP1
9	AX-91805243	167590303	EP1
9	AX-90597203	167592455	EP1
9	AX-91423930	167592621	EP1
9	AX-91805244	167593181	EP1
9	AX-91153959	167593408	EP1
10	AX-91157671	2210602	EP1
10	AX-90633127	11792398	EP1
10	AX-90525780	164153304	EP1
10	AX-90643530	164208157	EP1
10	AX-90629528	164208364	EP1
10	AX-91834303	164209443	EP1
1	AX-90659140	37287024	DK105
1	AX-91459783	37287031	DK105
1	AX-91095367	37375553	DK105
1	AX-90682518	122352007	DK105
1	AX-91205398	122352862	DK105
1	AX-91495747	230229578	DK105
1	AX-91495748	230236812	DK105
1	AX-91498853	249061819	DK105
1	AX-91337220	249062027	DK105
1	AX-90714275	249063321	DK105
1	AX-91498847	249063629	DK105
1	AX-90714266	249067836	DK105
1	AX-90726035	291949764	DK105
1	AX-91377189	291953215	DK105
1	AX-91506673	291953344	DK105
1	AX-91506708	291996386	DK105
2	AX-90561978	9623972	DK105
2	AX-90735675	22747271	DK105
2	AX-91516961	46533136	DK105
2	AX-90741745	46533409	DK105
2	AX-91111141	46536036	DK105
2	AX-91417890	197682356	DK105
2	AX-90778506	197684579	DK105
2	AX-90778524	197758680	DK105
2	AX-90778529	197762735	DK105
2	AX-91543664	197763056	DK105
2	AX-90778540	197763106	DK105
3	AX-90536823	2243942	DK105
3	AX-90794847	4186900	DK105
3	AX-90795347	6145427	DK105
3	AX-91341759	7147167	DK105
3	AX-90795702	7395842	DK105
3	AX-90819417	97302809	DK105
3	AX-90818551	100747365	DK105
3	AX-90818527	100819225	DK105
3	AX-91582797	161094320	DK105
3	AX-91582798	161094359	DK105
3	AX-91582819	161192246	DK105
3	AX-90836230	169163576	DK105
3	AX-91584256	169165924	DK105
3	AX-90836240	169165957	DK105
3	AX-91215846	169167409	DK105
3	AX-90876919	169181120	DK105
4	AX-91597115	1157800	DK105
4	AX-90855965	1656661	DK105
4	AX-91404580	2759665	DK105
4	AX-91598969	11811835	DK105
4	AX-91388151	53749094	DK105
4	AX-90875870	79803471	DK105
4	AX-90875856	79876433	DK105
4	AX-91616998	113327226	DK105
4	AX-91617141	114135857	DK105
4	AX-90884106	114280925	DK105
4	AX-90918947	246861462	DK105
5	AX-90921426	3268239	DK105
5	AX-91642556	3364408	DK105
5	AX-90568204	5584341	DK105
5	AX-90620272	16957456	DK105
5	AX-91645308	20318780	DK105
5	AX-90928625	31016368	DK105
5	AX-91649860	46153870	DK105
5	AX-90932239	46153969	DK105
5	AX-90932257	46154651	DK105
5	AX-90932256	46154700	DK105
5	AX-91350062	46218994	DK105
5	AX-91661591	114126203	DK105
5	AX-91351100	114126306	DK105
5	AX-90591360	140862931	DK105
5	AX-91666073	140864274	DK105
5	AX-90955096	140865078	DK105
5	AX-90955097	140865138	DK105
6	AX-90978529	721651	DK105
6	AX-90585413	46437631	DK105
6	AX-90987853	47197129	DK105
6	AX-91696138	89697850	DK105
6	AX-91653339	89713526	DK105
6	AX-91000279	100041814	DK105
6	AX-91385657	111896375	DK105
6	AX-91403864	112059190	DK105
6	AX-90526038	158112605	DK105
6	AX-91386954	158113040	DK105
6	AX-91016694	163943699	DK105
6	AX-90775333	163978479	DK105
7	AX-91713179	3144708	DK105
7	AX-91023524	5611568	DK105
7	AX-91041021	80134512	DK105
7	AX-91048950	106681558	DK105
7	AX-91732030	106681739	DK105
7	AX-90720308	106693641	DK105
8	AX-90906251	10639686	DK105
8	AX-91839253	26189585	DK105
8	AX-91079973	48497167	DK105
8	AX-91754055	51382458	DK105
8	AX-91081272	54067686	DK105
8	AX-91358687	59480224	DK105
8	AX-91088439	82377833	DK105
8	AX-90554708	111349890	DK105
8	AX-90620745	168298135	DK105
8	AX-90620746	168298207	DK105
8	AX-91110244	168503982	DK105
9	AX-91116116	3792690	DK105
9	AX-91778723	4479767	DK105
9	AX-90608482	21735094	DK105
9	AX-91120532	21735247	DK105
9	AX-91784371	40601975	DK105
9	AX-91124689	40606552	DK105
9	AX-91795054	96141317	DK105
9	AX-91798375	114738552	DK105
9	AX-91143326	114742746	DK105
9	AX-91798367	114744656	DK105
9	AX-91148494	134319978	DK105
9	AX-91148491	134320110	DK105
10	AX-90646163	130940044	DK105
10	AX-91190237	130940452	DK105
10	AX-90856537	130941443	DK105
1	AX-90702540	210748964	PE0075
1	AX-91495747	239679917	PE0075
1	AX-91495748	239691414	PE0075
2	AX-90768060	1	PE0075
2	AX-91398899	2	PE0075
2	AX-90561978	9488791	PE0075
2	AX-91761513	17214382	PE0075
2	AX-90735675	22019613	PE0075
2	AX-90600512	49232872	PE0075
2	AX-91420774	49232905	PE0075
2	AX-91406825	49233040	PE0075
2	AX-90602577	49233088	PE0075
2	AX-91430296	49233956	PE0075
2	AX-91520933	66899722	PE0075
2	AX-90747290	66899789	PE0075
2	AX-90747292	66900561	PE0075
2	AX-90747303	66900665	PE0075
2	AX-90747302	66900773	PE0075
2	AX-90632239	189316226	PE0075
2	AX-91417890	189316372	PE0075
2	AX-90778524	189392759	PE0075
3	AX-90596045	1	PE0075
3	AX-90536823	2789850	PE0075
3	AX-90794847	4534125	PE0075
3	AX-90795347	6566838	PE0075
3	AX-90814056	81082954	PE0075
3	AX-91848121	93537283	PE0075
3	AX-90620530	93538936	PE0075
3	AX-90620097	95848958	PE0075
3	AX-91571470	106715934	PE0075
3	AX-90818527	106837283	PE0075
3	AX-91582798	162231290	PE0075
3	AX-91582819	162292404	PE0075
3	AX-90841557	191774361	PE0075
3	AX-90844555	202401165	PE0075
3	AX-91593451	223885270	PE0075
3	AX-90850185	223885310	PE0075
3	AX-90850168	223886131	PE0075
3	AX-90850175	223888654	PE0075
3	AX-91593442	223890205	PE0075
3	AX-91217539	242411418	PE0075
3	AX-91418557	242414188	PE0075
3	AX-91418556	242414223	PE0075
3	AX-90855170	242414584	PE0075
3	AX-90855147	242415885	PE0075
3	AX-90855168	242416188	PE0075
4	AX-91597115	1528916	PE0075
4	AX-90855965	2173725	PE0075
4	AX-91404580	3304739	PE0075
4	AX-90865857	41588819	PE0075
4	AX-90887137	41594463	PE0075
4	AX-90875870	80725472	PE0075
4	AX-90875856	80751697	PE0075
4	AX-90542097	95703008	PE0075
4	AX-91614137	96566292	PE0075
4	AX-91617141	116475282	PE0075
4	AX-90884106	116599000	PE0075
4	AX-90907315	209387520	PE0075
4	AX-90622826	209388074	PE0075
4	AX-90907323	209388610	PE0075
4	AX-91199149	209411635	PE0075
5	AX-90921426	3087402	PE0075
5	AX-90923138	8955504	PE0075
5	AX-90620272	14493058	PE0075
5	AX-91645308	17834496	PE0075
5	AX-90928625	28215594	PE0075
5	AX-90932239	42957944	PE0075
5	AX-90932257	42958623	PE0075
5	AX-91351100	108522199	PE0075
5	AX-90955083	134110361	PE0075
5	AX-90591360	134111031	PE0075
5	AX-91666073	134112373	PE0075
5	AX-90955096	134113176	PE0075
5	AX-90955097	134113236	PE0075
5	AX-91671597	166258907	PE0075
5	AX-91225218	195946899	PE0075
6	AX-90980069	1161759	PE0075
6	AX-90987997	41485196	PE0075
6	AX-91000279	91772919	PE0075
6	AX-91385657	100892440	PE0075
6	AX-90775333	150606363	PE0075
6	AX-91711485	164953478	PE0075
6	AX-91393969	164953703	PE0075
6	AX-91367894	164953735	PE0075
6	AX-91402514	164953777	PE0075
7	AX-91712906	1581336	PE0075
7	AX-91357252	134511032	PE0075
7	AX-90635845	134511304	PE0075
7	AX-91737397	134514209	PE0075
7	AX-91737409	134591212	PE0075
8	AX-91839253	26187920	PE0075
8	AX-91752227	40517790	PE0075
8	AX-91079973	47815363	PE0075
8	AX-91753531	47852991	PE0075
8	AX-91358687	58665491	PE0075
8	AX-90554708	110006172	PE0075
8	AX-90620746	165746147	PE0075
9	AX-91116116	2644472	PE0075
9	AX-91778723	3079522	PE0075
9	AX-91778736	3099716	PE0075
9	AX-91116917	5004656	PE0075
9	AX-91784371	36474970	PE0075
9	AX-91784360	36476040	PE0075
9	AX-91124689	36479547	PE0075
9	AX-91795045	94769592	PE0075
9	AX-91143342	112634083	PE0075
9	AX-91798375	112634259	PE0075
9	AX-91143340	112641194	PE0075
9	AX-91148494	132432875	PE0075
9	AX-91801721	132434006	PE0075
10	AX-90525780	151120207	PE0075
10	AX-90629530	151150789	PE0075
10	AX-91433480	151150805	PE0075
10	AX-91834303	151151834	PE0075
