## Supplementary material for "Improving imputation quality in BEAGLE for crop and livestock data": TableS6

Chromosom	SNP-name	bp	Reference Genome
1	AX-91397711	2	B73
1	AX-91453985	3134948	B73
1	AX-90653268	12923491	B73
1	AX-90653676	14367054	B73
1	AX-90656795	25549974	B73
1	AX-91458597	28059557	B73
1	AX-90657531	28073481	B73
1	AX-90659455	35264918	B73
1	AX-91460344	37265353	B73
1	AX-90566179	38735898	B73
1	AX-90598733	38736450	B73
1	AX-90675527	97048438	B73
1	AX-91841554	97048490	B73
1	AX-90675586	97457939	B73
1	AX-90675646	97458075	B73
1	AX-90675643	97458688	B73
1	AX-91397776	97463179	B73
1	AX-90675652	97482791	B73
1	AX-90676791	102363208	B73
1	AX-91471859	102363514	B73
1	AX-90676794	102363555	B73
1	AX-91471886	102374022	B73
1	AX-91205967	166299138	B73
1	AX-90531020	166300789	B73
1	AX-90693155	166425436	B73
1	AX-90693157	166425721	B73
1	AX-91483940	166428190	B73
1	AX-90700718	198139103	B73
1	AX-90620946	198140575	B73
1	AX-90975375	198157625	B73
1	AX-91680173	198157721	B73
1	AX-91394138	198159139	B73
1	AX-90725113	289636904	B73
1	AX-90646344	289637776	B73
1	AX-91450165	289637818	B73
1	AX-90729506	305750703	B73
2	AX-90730607	2500894	B73
2	AX-91509747	2812843	B73
2	AX-91396230	3440871	B73
2	AX-91509839	3453460	B73
2	AX-90731631	5763091	B73
2	AX-91521956	70112119	B73
2	AX-90748591	70133959	B73
2	AX-91521941	70134726	B73
2	AX-90534228	70137564	B73
2	AX-90753769	90183392	B73
2	AX-90753711	90183505	B73
2	AX-91525698	90338411	B73
2	AX-91527130	99072055	B73
2	AX-90755724	99130692	B73
2	AX-90755758	99183532	B73
2	AX-90755828	99632233	B73
2	AX-90602487	102236232	B73
2	AX-90756394	102236949	B73
2	AX-91527660	102237422	B73
2	AX-90757834	107556027	B73
2	AX-90760116	116470764	B73
2	AX-90534842	116471086	B73
2	AX-91452767	116473124	B73
2	AX-91536841	149948037	B73
2	AX-90768774	150173075	B73
2	AX-90768766	150175222	B73
2	AX-90768761	150223702	B73
2	AX-90775301	175610340	B73
2	AX-90775315	175610480	B73
2	AX-91541513	175610620	B73
2	AX-90775333	175629382	B73
2	AX-90778517	187932093	B73
2	AX-90778555	188005465	B73
2	AX-90778554	188005500	B73
2	AX-91543683	188016165	B73
2	AX-90785114	213265743	B73
2	AX-91548022	213266404	B73
3	AX-91554316	3401015	B73
3	AX-90794942	3431798	B73
3	AX-90795222	4564310	B73
3	AX-90591880	4746297	B73
3	AX-91213391	7445733	B73
3	AX-91556264	14330259	B73
3	AX-91403731	14338991	B73
3	AX-90846047	26979169	B73
3	AX-91590755	26979374	B73
3	AX-90804931	41867263	B73
3	AX-90805157	42561357	B73
3	AX-91562166	46772699	B73
3	AX-90806110	46772879	B73
3	AX-91490203	55674704	B73
3	AX-91847745	64648200	B73
3	AX-91566102	67790773	B73
3	AX-91199149	67865929	B73
3	AX-90813373	74984831	B73
3	AX-90813760	76464762	B73
3	AX-90814056	77497500	B73
3	AX-91568884	82232552	B73
3	AX-90815405	83060187	B73
3	AX-90563961	143132456	B73
3	AX-91582819	157658954	B73
3	AX-91583105	159343822	B73
3	AX-91392137	159543842	B73
3	AX-91584711	169441829	B73
3	AX-91584709	169447228	B73
3	AX-90839891	180796675	B73
3	AX-90540017	203354306	B73
3	AX-91592085	210067856	B73
3	AX-90848234	210670526	B73
3	AX-90850175	217471814	B73
3	AX-91593442	217473364	B73
3	AX-90850187	217475514	B73
3	AX-91849612	219036443	B73
3	AX-90853021	227744602	B73
3	AX-91595906	231100584	B73
4	AX-91597398	3830670	B73
4	AX-90856537	4826562	B73
4	AX-90609760	6129650	B73
4	AX-91598640	10438677	B73
4	AX-90617959	23085416	B73
4	AX-90865619	38948021	B73
4	AX-90865623	38948218	B73
4	AX-90865645	38950026	B73
4	AX-90865674	38972448	B73
4	AX-91219315	114368511	B73
4	AX-90884631	114422861	B73
4	AX-90834432	114480252	B73
4	AX-91618489	119103504	B73
4	AX-91331652	141105671	B73
4	AX-90892013	141167389	B73
4	AX-90892010	141192922	B73
4	AX-90892021	141193039	B73
4	AX-91045726	141225583	B73
4	AX-90606435	152561563	B73
4	AX-90894730	152561814	B73
4	AX-90894733	152563832	B73
4	AX-91219892	152565983	B73
4	AX-90542864	152567715	B73
4	AX-90903170	183826315	B73
4	AX-91220448	183826605	B73
4	AX-90903180	183828064	B73
4	AX-91630424	183828086	B73
4	AX-90903168	183828307	B73
4	AX-91630604	184797036	B73
4	AX-90905806	194509768	B73
4	AX-90905805	194509802	B73
4	AX-90543601	194541090	B73
4	AX-91348494	194541162	B73
4	AX-91632111	194541217	B73
5	AX-90923095	9860017	B73
5	AX-90923100	9860318	B73
5	AX-91643660	9860794	B73
5	AX-90923112	9860862	B73
5	AX-91643682	9888354	B73
5	AX-90640453	9966718	B73
5	AX-91657400	87176407	B73
5	AX-90944392	91779403	B73
5	AX-90944391	91779729	B73
5	AX-90944409	91779847	B73
5	AX-90944408	91780260	B73
5	AX-91658184	91780340	B73
5	AX-90944398	91781718	B73
5	AX-91672531	170918726	B73
5	AX-91393659	211950072	B73
5	AX-90974850	211950672	B73
5	AX-91399461	212110067	B73
6	AX-91682317	1978369	B73
6	AX-90565057	2749904	B73
6	AX-90979237	4344096	B73
6	AX-90979242	4401774	B73
6	AX-90548007	5179590	B73
6	AX-91397578	7396651	B73
6	AX-91425171	7396882	B73
6	AX-90982959	20855203	B73
6	AX-90982965	20922678	B73
6	AX-91686647	31279161	B73
6	AX-91226108	31283182	B73
6	AX-90985563	34096528	B73
6	AX-91687184	34222106	B73
6	AX-90548981	80708370	B73
6	AX-90996984	80728488	B73
6	AX-91697166	89897937	B73
6	AX-91838595	89928691	B73
6	AX-90941735	107451362	B73
6	AX-91535688	107488807	B73
6	AX-91700991	112995880	B73
6	AX-91004775	112995946	B73
6	AX-91708880	153563058	B73
6	AX-91018288	159748088	B73
7	AX-90587122	5085596	B73
7	AX-90562853	5301188	B73
7	AX-91024486	9056949	B73
7	AX-91717649	28404838	B73
7	AX-91721007	46617589	B73
7	AX-91035963	55320792	B73
7	AX-91036447	64094514	B73
7	AX-91039077	66740930	B73
7	AX-91386419	70560118	B73
7	AX-91040537	73509828	B73
7	AX-91040678	74107256	B73
7	AX-90551513	92389276	B73
7	AX-91732613	110371704	B73
7	AX-91117259	110508536	B73
7	AX-91734322	120169469	B73
7	AX-91052276	121213250	B73
7	AX-90552170	127552137	B73
7	AX-91737409	137821068	B73
7	AX-91060379	152648789	B73
7	AX-91063804	165378395	B73
7	AX-91063815	165383374	B73
7	AX-91743497	173372534	B73
7	AX-91066087	173400340	B73
7	AX-91067828	179335428	B73
7	AX-91068643	182204802	B73
8	AX-91069670	3533843	B73
8	AX-91746020	3840131	B73
8	AX-91746029	3862685	B73
8	AX-91746216	4859340	B73
8	AX-91070075	5009307	B73
8	AX-91415288	5499779	B73
8	AX-91357986	5579363	B73
8	AX-91746624	6986280	B73
8	AX-91450455	9220674	B73
8	AX-91075021	25048474	B73
8	AX-91078249	38750434	B73
8	AX-91752226	38752132	B73
8	AX-91752227	38752298	B73
8	AX-91078487	39747218	B73
8	AX-91772650	39793099	B73
8	AX-90592896	72101816	B73
8	AX-90607069	72102223	B73
8	AX-91358989	72103157	B73
8	AX-91758489	72166690	B73
8	AX-91105836	146323468	B73
8	AX-91777866	179545157	B73
8	AX-91777852	179546440	B73
9	AX-91401571	1780101	B73
9	AX-91128631	51732057	B73
9	AX-91787473	51756822	B73
9	AX-91128639	51761603	B73
9	AX-91787484	51769136	B73
9	AX-91787468	51769251	B73
9	AX-91787510	51847139	B73
9	AX-91128691	51851271	B73
9	AX-90625441	124779390	B73
9	AX-91156760	158040298	B73
9	AX-91806970	158040859	B73
9	AX-91806994	158052530	B73
9	AX-91807000	158053471	B73
9	AX-91156795	158053503	B73
10	AX-91157315	92823	B73
10	AX-90576849	2345620	B73
10	AX-91384553	4658608	B73
10	AX-91158419	4678331	B73
10	AX-91808279	5907078	B73
10	AX-91164184	28295687	B73
10	AX-91165173	32325590	B73
10	AX-91813726	37175280	B73
10	AX-91167195	40879056	B73
10	AX-91814501	41249461	B73
10	AX-90559247	41257974	B73
10	AX-91440865	59269314	B73
10	AX-91176280	72503529	B73
10	AX-91820883	72503730	B73
10	AX-91176291	72600528	B73
10	AX-91833946	145799098	B73
10	AX-91833945	145799131	B73
10	AX-91834030	146262063	B73
10	AX-91420063	147816701	B73
10	AX-90615884	147816912	B73
10	AX-91389167	147817899	B73
10	AX-90584500	147817939	B73
1	AX-90768761	3545177	F7
1	AX-90653268	16358227	F7
1	AX-91203586	29904130	F7
1	AX-90656795	29904971	F7
1	AX-91459768	39158912	F7
1	AX-90725723	316835255	F7
1	AX-90725733	316835913	F7
2	AX-91509564	2025083	F7
2	AX-91509747	2904623	F7
2	AX-91410275	21941968	F7
2	AX-91424891	21942080	F7
2	AX-90958530	21942427	F7
2	AX-91519358	62072425	F7
2	AX-91527968	109076496	F7
2	AX-90757834	113773581	F7
2	AX-90757866	113861634	F7
2	AX-90534842	123915753	F7
2	AX-91452767	123917818	F7
2	AX-90777706	195134633	F7
3	AX-90794864	5380487	F7
3	AX-90794942	5529539	F7
3	AX-90795051	5983491	F7
3	AX-90795081	6011737	F7
3	AX-90795222	6661099	F7
3	AX-90591880	6778813	F7
3	AX-91341761	8178953	F7
3	AX-91556181	16934195	F7
3	AX-91556264	17285630	F7
3	AX-90805157	48215315	F7
3	AX-91561822	50138454	F7
3	AX-91847745	70722073	F7
3	AX-90814056	83877187	F7
3	AX-91568677	88374649	F7
3	AX-90815405	89895860	F7
3	AX-91569198	90817645	F7
3	AX-90644211	153557833	F7
3	AX-91582819	169325883	F7
3	AX-91592090	227941979	F7
3	AX-90848232	228692854	F7
4	AX-91597398	2932177	F7
4	AX-91618489	128454124	F7
5	AX-91671631	175560188	F7
5	AX-90962845	175597625	F7
5	AX-90624288	189870607	F7
5	AX-91428270	189870819	F7
6	AX-90978828	3629055	F7
6	AX-91683113	7706640	F7
6	AX-91425171	8588519	F7
6	AX-91410086	100044692	F7
6	AX-91437099	102856773	F7
6	AX-91438170	102856856	F7
6	AX-91796078	102858323	F7
6	AX-91710148	165570617	F7
6	AX-91018288	165570669	F7
6	AX-91710869	169971301	F7
7	AX-90588372	5091679	F7
7	AX-90562853	5825156	F7
7	AX-91035963	58054423	F7
7	AX-91036047	58405706	F7
7	AX-91037444	63326454	F7
7	AX-91036447	67416647	F7
7	AX-91039643	67966246	F7
7	AX-91039077	70145806	F7
7	AX-91038799	71257850	F7
7	AX-91386419	73838448	F7
7	AX-91040537	76979080	F7
7	AX-91425021	115798555	F7
7	AX-91734322	126132261	F7
7	AX-91060379	159583960	F7
7	AX-91063815	173296757	F7
7	AX-91063990	174018851	F7
7	AX-90926867	181491438	F7
7	AX-91065796	181866546	F7
7	AX-91068643	192145622	F7
8	AX-91069670	4343634	F7
8	AX-91746020	4609296	F7
8	AX-91746029	4633261	F7
8	AX-91746216	5744397	F7
8	AX-91070075	5984506	F7
8	AX-91415288	6561395	F7
8	AX-91071062	9940057	F7
8	AX-91777866	192741001	F7
8	AX-91400234	192741503	F7
9	AX-91360953	3514056	F7
9	AX-91153155	158248991	F7
10	AX-90576849	3107848	F7
10	AX-90558588	12273618	F7
10	AX-91165173	33305448	F7
10	AX-91817483	58890282	F7
10	AX-90560514	134789644	F7
10	AX-90856537	134790541	F7
10	AX-91420063	157078012	F7
10	AX-90615884	157078223	F7
10	AX-91389167	157079210	F7
10	AX-90584500	157079250	F7
10	AX-91834661	159350808	F7
1	AX-90540017	11299148	EP1
1	AX-90653268	16141571	EP1
1	AX-90656795	30362162	EP1
1	AX-90613532	257284724	EP1
1	AX-90710431	257285019	EP1
1	AX-91439333	257286849	EP1
1	AX-91425503	257286962	EP1
1	AX-91496191	257287147	EP1
1	AX-90725515	318908585	EP1
2	AX-90775554	1	EP1
2	AX-90998425	5206924	EP1
2	AX-91844149	8535821	EP1
2	AX-91448678	38778167	EP1
2	AX-90620775	38780061	EP1
2	AX-91830891	38780173	EP1
2	AX-91528737	120104730	EP1
2	AX-90757834	120105931	EP1
2	AX-90757866	120207607	EP1
2	AX-90534842	128440529	EP1
2	AX-91452767	128441985	EP1
2	AX-90628510	256371386	EP1
2	AX-91213055	256539490	EP1
3	AX-90794323	3094715	EP1
3	AX-90794864	5030694	EP1
3	AX-90795081	5624739	EP1
3	AX-90795222	6367367	EP1
3	AX-90591880	6476762	EP1
3	AX-91549099	8978262	EP1
3	AX-91213391	9676183	EP1
3	AX-91556264	17091634	EP1
3	AX-90675652	25319979	EP1
3	AX-90800908	30137125	EP1
3	AX-91847745	72737507	EP1
3	AX-90813760	84467961	EP1
3	AX-90814056	85587447	EP1
3	AX-90814500	87652531	EP1
3	AX-90814853	89779219	EP1
3	AX-91648168	141768359	EP1
3	AX-90773938	193720758	EP1
3	AX-90839891	197216350	EP1
3	AX-90851364	244463241	EP1
3	AX-90540271	244463516	EP1
3	AX-90586167	244465797	EP1
4	AX-91717649	1940556	EP1
4	AX-90856054	2634599	EP1
4	AX-90885884	129880694	EP1
4	AX-90898976	186603059	EP1
4	AX-90908198	225120901	EP1
4	AX-91380490	225124003	EP1
4	AX-90583348	225124071	EP1
4	AX-90908220	225124126	EP1
4	AX-90908219	225126649	EP1
4	AX-91635137	232983610	EP1
5	AX-90928614	32937774	EP1
5	AX-90928596	33045740	EP1
5	AX-90767925	33098420	EP1
5	AX-90767910	33098948	EP1
5	AX-90767914	33099419	EP1
5	AX-91650821	54232720	EP1
5	AX-91661773	120819519	EP1
5	AX-90949167	120820431	EP1
5	AX-90949183	120829236	EP1
6	AX-91425171	11092080	EP1
6	AX-90994333	75328492	EP1
6	AX-91529502	75379223	EP1
6	AX-91410086	106092666	EP1
6	AX-91004767	120464951	EP1
6	AX-91016544	165776106	EP1
6	AX-90601094	173210339	EP1
6	AX-91392120	173957533	EP1
7	AX-90562853	5724832	EP1
7	AX-91721007	51357885	EP1
7	AX-91035963	59838306	EP1
7	AX-91039077	66639245	EP1
7	AX-91036447	69312954	EP1
7	AX-91723676	74414869	EP1
7	AX-91040537	78674598	EP1
7	AX-91060379	160810201	EP1
7	AX-90947827	173384960	EP1
7	AX-91743497	184721647	EP1
7	AX-91067828	191740100	EP1
7	AX-91068643	194904723	EP1
8	AX-91069670	3701974	EP1
8	AX-91634206	4324250	EP1
8	AX-91070075	5406163	EP1
8	AX-91415288	6213022	EP1
8	AX-91071062	9674010	EP1
8	AX-91071115	9965415	EP1
8	AX-91450455	10536763	EP1
8	AX-91358042	11501991	EP1
8	AX-91358989	76323852	EP1
8	AX-91758489	76376914	EP1
8	AX-91777067	179916600	EP1
8	AX-91115068	193885692	EP1
8	AX-91777866	193886392	EP1
8	AX-91777849	193888438	EP1
9	AX-91120102	20373961	EP1
9	AX-91120101	20389889	EP1
9	AX-91120121	20402971	EP1
9	AX-91470948	20483676	EP1
9	AX-91153968	167588031	EP1
9	AX-91805247	167588565	EP1
9	AX-91805239	167589171	EP1
9	AX-91153969	167589353	EP1
9	AX-90612352	167589582	EP1
9	AX-91153963	167589766	EP1
9	AX-91153950	167590226	EP1
10	AX-91157290	462697	EP1
10	AX-90576849	3327612	EP1
10	AX-91384553	5836002	EP1
10	AX-91158419	5850254	EP1
10	AX-91165173	35902173	EP1
10	AX-91174572	73999564	EP1
10	AX-91397065	159450198	EP1
10	AX-90615882	164209886	EP1
10	AX-91420063	164209936	EP1
10	AX-91389167	164211134	EP1
10	AX-90584500	164211174	EP1
1	AX-91454767	7397615	DK105
1	AX-90653268	14559826	DK105
1	AX-90653676	16090749	DK105
1	AX-90659455	38703970	DK105
1	AX-90640048	180245424	DK105
1	AX-91486996	180246243	DK105
1	AX-91206218	180253277	DK105
1	AX-91486993	180316449	DK105
1	AX-91487024	180367207	DK105
1	AX-90725734	290964789	DK105
2	AX-91509564	1930004	DK105
2	AX-90730490	2050135	DK105
2	AX-90730607	2521291	DK105
2	AX-91844149	7658349	DK105
2	AX-90753711	96588434	DK105
2	AX-91525698	96644214	DK105
2	AX-90755877	106029264	DK105
2	AX-90755878	106032446	DK105
2	AX-90755828	106226325	DK105
2	AX-91527660	107423676	DK105
2	AX-91527968	108787087	DK105
2	AX-91449602	108790825	DK105
2	AX-91528761	112841570	DK105
2	AX-90757866	112944126	DK105
2	AX-90760116	122898302	DK105
2	AX-90534842	122898624	DK105
2	AX-91452767	122900689	DK105
2	AX-90601447	152540532	DK105
2	AX-90578003	245837709	DK105
3	AX-91554316	4367739	DK105
3	AX-90794942	4484456	DK105
3	AX-90795222	5704993	DK105
3	AX-90591880	5822435	DK105
3	AX-90675652	23083327	DK105
3	AX-90800908	28300931	DK105
3	AX-91847745	68627653	DK105
3	AX-90814056	81715592	DK105
3	AX-91582819	161192246	DK105
3	AX-90839891	183997567	DK105
3	AX-91592085	215887380	DK105
3	AX-90848232	216561002	DK105
3	AX-90850624	225656658	DK105
3	AX-90540271	228011368	DK105
3	AX-90586167	228013796	DK105
4	AX-90617959	23401973	DK105
4	AX-91618489	121077576	DK105
5	AX-90962845	172483251	DK105
5	AX-90962836	172485349	DK105
5	AX-91855096	216643650	DK105
5	AX-90547587	216661281	DK105
6	AX-90547952	151014	DK105
6	AX-91682152	187076	DK105
6	AX-90978423	235282	DK105
6	AX-91682698	3515098	DK105
6	AX-91425171	7216694	DK105
6	AX-91686647	33805989	DK105
6	AX-91226108	33810309	DK105
6	AX-91696138	89697850	DK105
6	AX-91653339	89713526	DK105
6	AX-91707983	158102312	DK105
6	AX-91015066	158104604	DK105
6	AX-91015083	158104871	DK105
6	AX-91707981	158104902	DK105
6	AX-91015080	158105495	DK105
6	AX-91707977	158107984	DK105
6	AX-91710148	170776291	DK105
6	AX-90601094	170776490	DK105
6	AX-91392120	171575825	DK105
7	AX-90587122	5187891	DK105
7	AX-91023487	5409394	DK105
7	AX-90562853	5418764	DK105
7	AX-91440308	11929809	DK105
7	AX-90562514	29017011	DK105
7	AX-91721007	46103301	DK105
7	AX-91035963	54346761	DK105
7	AX-91036447	63341887	DK105
7	AX-91039077	65957341	DK105
7	AX-91040537	72825833	DK105
7	AX-91041217	74566579	DK105
7	AX-90720308	106693641	DK105
7	AX-90916562	116674738	DK105
7	AX-91734322	119243304	DK105
7	AX-91215819	119786642	DK105
7	AX-91428722	127619753	DK105
7	AX-91060379	153415067	DK105
7	AX-90926867	174714277	DK105
7	AX-91067828	182623694	DK105
7	AX-91068643	185430952	DK105
8	AX-91069353	2573905	DK105
8	AX-91746020	3619311	DK105
8	AX-91070075	5023364	DK105
8	AX-91415288	5700436	DK105
8	AX-90906251	10639686	DK105
8	AX-91747855	14518611	DK105
8	AX-91115033	187252987	DK105
8	AX-91777866	187257351	DK105
8	AX-91777852	187258632	DK105
8	AX-91777849	187259451	DK105
9	AX-91778541	3630412	DK105
10	AX-91157315	127078	DK105
10	AX-91807580	1838343	DK105
10	AX-91384553	6090899	DK105
10	AX-91158419	6105242	DK105
10	AX-91386474	8562826	DK105
10	AX-91813726	37593384	DK105
10	AX-91168174	45508707	DK105
10	AX-91190237	130940452	DK105
10	AX-90856537	130941443	DK105
10	AX-91834020	149734584	DK105
10	AX-91195414	149746631	DK105
10	AX-91834030	149746659	DK105
10	AX-91195401	149746811	DK105
10	AX-91196277	152695810	DK105
10	AX-91196298	152756136	DK105
1	AX-90768761	3712943	PE0075
1	AX-91453985	3890809	PE0075
1	AX-90653268	15404271	PE0075
1	AX-90656795	28260027	PE0075
1	AX-90717773	261458831	PE0075
2	AX-91208874	2394470	PE0075
2	AX-90730607	2588739	PE0075
2	AX-90593763	2699037	PE0075
2	AX-91509839	3750033	PE0075
2	AX-91844149	7749684	PE0075
2	AX-91406825	49233040	PE0075
2	AX-90602577	49233088	PE0075
2	AX-91430296	49233956	PE0075
2	AX-90757834	109712142	PE0075
2	AX-91528761	109713732	PE0075
2	AX-90757866	109799841	PE0075
2	AX-90534842	119378564	PE0075
2	AX-91452767	119380628	PE0075
2	AX-90791422	237624183	PE0075
2	AX-90791441	237703391	PE0075
3	AX-90794864	4665763	PE0075
3	AX-90795051	5265742	PE0075
3	AX-91556264	15726460	PE0075
3	AX-90675652	23104056	PE0075
3	AX-90800908	27866458	PE0075
3	AX-91368658	45377602	PE0075
3	AX-91847745	68384484	PE0075
3	AX-90814056	81082954	PE0075
3	AX-90814853	84468576	PE0075
3	AX-91571866	104674636	PE0075
3	AX-91582819	162292404	PE0075
3	AX-91583105	163982126	PE0075
3	AX-91392137	164181678	PE0075
3	AX-90839891	184599044	PE0075
3	AX-90850168	223886131	PE0075
3	AX-90850175	223888654	PE0075
3	AX-91593442	223890205	PE0075
3	AX-90850187	223892372	PE0075
3	AX-91593791	225520054	PE0075
3	AX-91849612	225520109	PE0075
3	AX-90850624	225524128	PE0075
3	AX-90540271	228214115	PE0075
3	AX-90586167	228216542	PE0075
3	AX-90606854	242415518	PE0075
3	AX-90855168	242416188	PE0075
4	AX-91597396	3310051	PE0075
4	AX-91217738	10619164	PE0075
4	AX-91598778	11117051	PE0075
4	AX-90617959	23153600	PE0075
4	AX-90907318	209386617	PE0075
4	AX-91220775	209387283	PE0075
4	AX-90907315	209387520	PE0075
5	AX-91671631	166502761	PE0075
6	AX-91397578	7860562	PE0075
6	AX-91425171	7861051	PE0075
6	AX-91410086	97740043	PE0075
6	AX-91701006	108921482	PE0075
6	AX-91710148	156594623	PE0075
6	AX-90601094	156594822	PE0075
6	AX-91020279	164674576	PE0075
6	AX-91020297	164679176	PE0075
6	AX-91020296	164687142	PE0075
6	AX-91711450	164688672	PE0075
6	AX-91020274	164688808	PE0075
6	AX-91020282	164689363	PE0075
6	AX-91711471	164898326	PE0075
6	AX-91020314	164899100	PE0075
7	AX-90562853	5416832	PE0075
7	AX-91721007	45515405	PE0075
7	AX-91036447	62501615	PE0075
7	AX-91039077	65062904	PE0075
7	AX-91040537	71805754	PE0075
7	AX-91734322	117029415	PE0075
7	AX-91215819	117480490	PE0075
7	AX-91737409	134591212	PE0075
7	AX-91058799	143745263	PE0075
7	AX-91060379	149417862	PE0075
7	AX-91743497	170968454	PE0075
7	AX-91067828	177355312	PE0075
7	AX-90527778	179641562	PE0075
7	AX-91068643	180026241	PE0075
8	AX-91069670	3921941	PE0075
8	AX-91746020	4250551	PE0075
8	AX-91433841	5930551	PE0075
8	AX-91415288	5969585	PE0075
8	AX-91450455	10081246	PE0075
8	AX-91078249	40515133	PE0075
8	AX-91752227	40517790	PE0075
8	AX-91763168	99390732	PE0075
8	AX-90554558	99390884	PE0075
8	AX-91839407	99396099	PE0075
8	AX-90751987	99464967	PE0075
8	AX-91777866	184196885	PE0075
9	AX-91120117	17723908	PE0075
9	AX-91120121	17736601	PE0075
10	AX-91157315	137390	PE0075
10	AX-90576849	2519049	PE0075
10	AX-91384553	4654024	PE0075
10	AX-91158419	4667612	PE0075
10	AX-90611188	5054563	PE0075
10	AX-91170321	52897209	PE0075
10	AX-91440865	61477933	PE0075
10	AX-90615882	151152275	PE0075
10	AX-91420063	151152325	PE0075
10	AX-91389167	151153517	PE0075
10	AX-90584500	151153557	PE0075
10	AX-91196298	153104186	PE0075
