## Supplementary material for "Improving imputation quality in BEAGLE for crop and livestock data": TableS7

Subpopulation	A	A+C	A+D	A+E	Population in E
1	2.345	1.932	2.05	1.909	2	5	7	9
2	2.28	2.172	2.02	1.931	1	7
3	1.324	1.498	1.352	1.168	1
4	1.713	1.794	1.846	1.697	7
5	2.225	2.456	2.245	2.11	7	8	9
6	9.162	9.858	9.737	9.162	-
7	3.089	2.571	2.652	2.587	1	2	6	8	9
8	1.63	1.831	1.609	1.452	5	7	9
9	3.295	3.4	3.256	3.194	7	8
10	2.474	2.585	2.574	2.479	4	6	7	9
