## Supplementary material for "Improving imputation quality in BEAGLE for crop and livestock data": TableS9

Dataset	Imputation type	BEAGLE version	Error rate	Parameter settings
Maize DH-lines	Inference	4.0	0.0307%	buildwindow = 25, nsamples = 25
Maize DH-lines	Inference	4.1	0.0436%	modelscale = 1.5, ne = 10,000
Maize DH-lines	Inference	5.0	0.0132%	window = 150, ne = 10,000, phase-segment = 6, phase-states = 150
Maize DH-lines	Inference	5.1	0.0122%	window = 200, ne = 100,000, err = 0.001
Maize Pseudo S_0	Inference	4.0	0.0193% (2,670),	buildwindow = 50, nsamples = 50, burnin-its = 50, phase-its = 50
Maize Pseudo S_0	Inference	4.1	0.0168% (3,563),	modelscale = 1, ne = 30, niterations = 25
Maize Pseudo S_0	Inference	5.0	0.0109% (3,429),	ne = 1, err = 0.0005, window = 100, burnin = 2, phase-states = 5,000
Maize Pseudo S_0	Inference	5.1	0.0148% (3,438),	ne = 30, err = 0.005, window = 200, burnin = 2, phase-states = 25,000
Maize Pseudo S_0	Phasing	4.0	0.0644% (4,180),	buildwindow = 5,000, nsamples = 50, burnin-its = 50, phase-its = 50
Maize Pseudo S_0	Phasing	4.1	0.0177% (3,684),	modelscale = 1, ne = 30,000, niterations = 25
Maize Pseudo S_0	Phasing	5.0	0.0109% (3,457),	ne = 30,000, err = 0.001, window = 200, burnin = 2, phase-states = 500,iterations = 40
Maize Pseudo S_0	Phasing	5.1	0.0159% (3,524),	ne = 30, err = 0.05, window = 200, burnin = 2, phase-states = 5,000,iterations = 40
Maize DH-lines	UM imputation	4.0	0.139%	singlescale = 1.5, impute-its = 50, phase-its = 50
Maize DH-lines	UM imputation	4.1	0.0887%	modelscale = 1.5, ne = 300
Maize DH-lines	UM imputation	5.0	0.0856%	ne = 1,000, window = 200, phase-segment = 50, imp-states = 250, imp-segment = 50, cluster = 0.00005
Maize DH-lines	UM imputation	5.1	0.0857%	ne = 1,000, window = 200, imp-nsteps= 50, imp-states = 250, imp-segment = 50, cluster = 0.00005
Commercial chicken	UM imputation	4.0	0.262%	nsamples=25, singlescale = 1.25, burnin-its = 50, phase-its = 50, impute-its = 50
Commercial chicken	UM imputation	4.1	0.274%	ne = 30,000, niterations = 50, modelscale = 1.5
Commercial chicken	UM imputation	5.0	0.261%	ne = 300, err = 0.005 window = 10, burnin = 50, iterations = 50, phase-segment = 10, imp-states = 1000
Commercial chicken	UM imputation	5.1	0.252%	ne = 100, err = 0.001, window = 10, burnin = 50, iterations = 50, imp-step=5, imp-nsteps=50
Chicken diversity panel	UM imputation	4.0	3.302%	buildwindow = 50, nsamples = 25, burnin-its = 50, phase-its = 50, impute-its = 50
Chicken diversity panel	UM imputation	4.1	2.592%	ne = 1000, niterations = 50
Chicken diversity panel	UM imputation	5.0	2.409%	ne = 3,000, err = 0.005, window = 10, burnin = 50, iterations = 50, phase-segment = 8, phase-states = 125, imp-segment = 50
Chicken diversity panel	UM imputation	5.1	2.525%	ne = 300, err = 0.001, window = 20, burnin = 50, iterations = 50, imp-states = 800, imp-segment = 10, imp-nsteps = 50
